# Biomanufacturing of a functional microbial phytase in an insect host

**DOI:** 10.1101/2024.09.07.611833

**Authors:** C. Retief, S. Kumar, K. Tepper, M. Maselko

## Abstract

**Background:** Insects, such as Black Soldier Flies (*Hermetia illucens*), are increasingly used as sustainable animal feed ingredients that can be reared on plentiful organic substrates such as agricultural residues and pre-consumer food waste. Genetically engineering insects to heterologously express feed additive enzymes has the potential to generate more value from organic waste, while improving livestock health and productivity.

Phytases are widely used feed additive enzymes that hydrolyse the phosphate groups from the myo-inositol backbone of phytic acid, a phosphate rich antinutrient compound that monogastric animals cannot efficiently digest. Dietary phytase supplementation improves absorption of phosphorous, proteins, and cationic nutrients, while mitigating the negative environmental effects of phytic acid rich excreta.

**Results:** We evaluated the potential of using insects to biomanufacture microbial feed additive enzymes by engineering the model insect, *Drosophila melanogaster*, to express phytases. One histidine acid phytase, three beta propellor phytases, three purple acid phosphatases, and one PTP-like phytase were selected for screening in *D. melanogaster*. Transgenic flies expressing the AppA histidine acid phytase from *E. coli* had 27.82 FTU/g of phytase activity, which exceeds the 0.5-1.0 FTU/g required in animal feed. Maximum activity from AppA phytase expressed by *D. melanogaster* was observed at pH 5 and 55 °C, however, more than 50% of phytase activity was present at 25 °C and pH 2.

Here we demonstrate that insects may be suitable hosts for the heterologous expression of a microbial phytase enzyme with applications for improving animal feed nutrition and organic waste valorisation.
