## Supplemental Table 1 for "Biomanufacturing of a functional microbial phytase in an insect host"

### Sheet: Figure 2
Sample name	Rep 1 T0	Rep 2 T0	Rep 3 T0		Rep 1 T6	Rep 2 T6	Rep 3 T6		Rep 1 T6-T0	Rep 2 T6-T0	Rep 3 T6-T0
E. coli phytase	0.573	0.601	0.561		1.476	1.559	1.509		0.903	0.958	0.948
B. amyloliquefaciens phytase	0.835	0.919	0.826		0.969	0.757	0.964		0.134	-0.162	0.138
S. ruminatum phytase	0.705	0.736	0.718		0.905	0.906	0.863		0.2	0.17	0.145
B. subtilis phytase	0.82	0.832	0.832		0.896	0.81	0.95		0.076	-0.022	0.118
G. max phytase	0.714	0.831	0.824		0.933	0.992	0.981		0.219	0.161	0.157
I. batatas phytase	0.872	0.851	0.855		1.038	1.033	1.163		0.166	0.182	0.308
A. thaliana phytase	0.847	0.846	0.845		1.013	1.099	1.051		0.166	0.253	0.206
B. subtilis phytase	0.736	0.738	0.739		0.868	0.91	0.944		0.132	0.172	0.205
Wild Type fly T0	Wild Type fly T6		Wild type fly T6-T0
0.524	0.622		0.098
0.535	0.568		0.033
0.526	0.605		0.079
0.875	0.958		0.083
0.867	0.886		0.019
0.879	0.944		0.065
0.954	0.846		-0.108
0.958	1.003		0.045
0.948	0.995		0.047
0.799	0.824		0.025
0.774	0.82		0.046
0.791	0.794		0.003
Positive control T0	Positive control T6		Positive control T6-T0
0.466	1.193		0.727
0.544	1.545		1.001
0.519	1.406		0.887
0.807	2.219		1.412
0.819	2.208		1.389
0.814	2.213		1.399
0.809	2.171		1.362
0.82	2.005		1.185
0.806	2.121		1.315
0.788	1.993		1.205
0.788	2.006		1.218
0.799	1.874		1.075

### Sheet: Figure 3
Time Point		AppA Rep 1	AppA Rep 2	AppA Rep 3		Wild Type Fly Rep 1	Wild Type Fly Rep 2	Wild Type Fly Rep 3
0		0.277	0.235	0.264		0.23	0.206	0.27
30		0.366	0.322	0.348		0.28	0.242	0.258
60		0.447	0.402	0.416		0.261	0.269	0.29
90		0.429	0.391	0.481		0.25	0.252	0.294
120		0.543	0.433	0.414		0.322	0.249	0.351
T0 Subtracted
Time point		Appa Rep 1	Appa Rep 2	Appa Rep 3		Wild Type Fly Rep 1	Wild Type Fly Rep 2	Wild Type Fly Rep 3
30		0.089	0.087	0.084		0.05	0.036	-0.012
60		0.17	0.167	0.152		0.031	0.063	0.02
90		0.152	0.156	0.217		0.02	0.046	0.024
120		0.266	0.198	0.15		0.092	0.043	0.081
						Standard curve
FTU Calculations:						Phosphate conc. (mM)	Absorbance at 400nm
						0	0
Average absorbance of 3 replicates at T30= 0.086						0.652	0.065
						1.82	0.211
Absorbance of 0.086 interpolated with standard curve= 0.775mM						2.73	0.395
						3.64	0.608
(0.775mM/1000mL)*0.705 dilution factor=5.46375 x10^-4						4.55	0.679
						5.46	0.94
5.46375 x10^-4 * 1000mmol= 0.546375
(0.546375/30 minute) * 1000mg= 18.21 FTU/g
18.21FTU/g * 1000g= 18, 210 FTU/Kg

### Sheet: Figure 4
Time Point		AppA Rep 1	AppA Rep 2	AppA Rep 3		Wild Type Fly Rep 1	Wild Type Fly Rep 2	Wild Type Fly Rep 3
0		0.29	0.281	0.297		0.292	0.28	0.263
30		0.457	0.417	0.462		0.297	0.295	0.292
60		0.457	0.477	0.481		0.284	0.287	0.284
90		0.448	0.419	0.457		0.296	0.302	0.286
120		0.468	0.495	0.465		0.278	0.297	0.276
T0 Subtracted
Time point		Appa Rep 1	Appa Rep 2	Appa Rep 3		Wild Type Fly Rep 1	Wild Type Fly Rep 2	Wild Type Fly Rep 3
30		0.167	0.136	0.165		0.005	0.015	0.029
60		0.167	0.196	0.184		-0.008	0.007	0.021
90		0.158	0.138	0.16		0.004	0.022	0.023
120		0.178	0.214	0.168		-0.014	0.017	0.013
						Standard curve
FTU Calculations:						Phosphate conc. (mM)	Absorbance at 400nm
						0	0
Average absorbance of 3 replicates at T30= 0156						0.652	0.065
						1.82	0.211
Absorbance of 0.086 interpolated with standard curve= 1.184mM						2.73	0.395
						3.64	0.608
(1.184mM/1000mL)*0.705 dilution factor=8.3472 x10^-4						4.55	0.679
						5.46	0.94
8.3472 x10^-4 * 1000mmol= 0.83472
(0.83472/30 minute) * 1000mg= 27.82 FTU/g
27.82FTU/g * 1000g= 27, 820 FTU/Kg

### Sheet: Figure 5
pH curve
pH	2	2	2	3	3	3	4	4	4	5	5	5	6	6	6	7	7	7	8	8	8	9	9	9	10	10	10
T0	0.1	0.105	0.104	0.122	0.132	0.128	0.104	0.111	0.113	0.16	0.162	0.145	0.152	0.17	0.169	0.127	0.148	0.136	0.126	0.122	0.13	0.18	0.163	0.183	0.146	0.143	0.147
T90	0.196	0.197	0.194	0.245	0.242	0.263	0.225	0.224	0.226	0.288	0.307	0.293	0.173	0.158	0.172	0.153	0.158	0.155	0.123	0.131	0.123	0.172	0.178	0.173	0.133	0.137	0.134
T90-T0	0.096	0.092	0.09	0.123	0.11	0.135	0.121	0.113	0.113	0.128	0.145	0.148	0.021	-0.012	0.003	0.026	0.01	0.019	-0.003	0.009	-0.007	-0.008	0.015	-0.01	-0.013	-0.006	-0.013
Relative activity %	0.648649	0.621622	0.608108	0.831081	0.743243	0.912162	0.817568	0.763514	0.763514	0.864865	0.97973	1	0.141892	-0.0810811	0.0202703	0.175676	0.0675676	0.128378	-0.0202703	0.0608108	-0.0472973	-0.0540541	0.101351	-0.0675676	-0.0878378	-0.0405405	-0.0878378
absorbance over highest abosrbance value seen in this assay
Temperature curve
													Relative activity %
Temperature	Rep 1 T0	Rep2 T0	Rep3 T0		Rep 1 T90	Rep2 T90	Rep3 T90		Rep1 T90-T0	Rep2 T90-T0	Rep3 T90-T0		absorbance over highest abosrbance value seen in this assay
25	0.328	0.317	0.299		0.452	0.406	0.431		0.124	0.089	0.132		0.536797	0.385281	0.571429
30	0.31	0.285	0.283		0.467	0.465	0.415		0.157	0.18	0.132		0.679654	0.779221	0.571429
35	0.304	0.274	0.294		0.465	0.368	0.444		0.161	0.094	0.15		0.69697	0.406926	0.649351
40	0.3	0.291	0.252		0.487	0.428	0.44		0.187	0.137	0.188		0.809524	0.593074	0.813853
45	0.279	0.301	0.259		0.457	0.461	0.442		0.178	0.16	0.183		0.770563	0.692641	0.792208
50	0.271	0.25	0.256		0.459	0.435	0.464		0.188	0.185	0.208		0.813853	0.800866	0.900433
55	0.229	0.236	0.239		0.46	0.426	0.459		0.231	0.19	0.22		1	0.822511	0.952381
60	0.158	0.174	0.208		0.353	0.349	0.319		0.195	0.175	0.111		0.844156	0.757576	0.480519
65	0.138	0.166	0.162		0.284	0.297	0.271		0.146	0.131	0.109		0.632035	0.5671	0.471861
70	0.101	0.147	0.12		0.152	0.154	0.158		0.051	0.007	0.038		0.220779	0.030303	0.164502
75	0.112	0.144	0.135		0.144	0.12	0.124		0.032	-0.024	-0.011		0.138528	-0.103896	-0.047619
